# Removing auto-activators from yeast-two-hybrid assays by conditional negative selection

**DOI:** 10.1101/2020.04.16.045757

**Authors:** Devendra Shivhare, Irene Julca, Pawel Gluza, Marek Mutwil

## Abstract

Yeast-two-hybrid (Y2H) is widely used as a strategy to detect protein-protein interactions (PPIs). Recent advancements have made it possible to generate and analyse genome-wide PPI networks en masse by coupling Y2H with next-generation sequencing technology. However, one of the major challenges of yeast two-hybrid assay is the large amount of false-positive hits caused by auto-activators (AAs), which are proteins that activate the reporter genes without the presence of an interacting protein partner. Here, we have developed a negative selection to minimize these auto-activators by integrating the *pGAL2-URA3* fragment into the yeast genome. Upon activation of the pGAL2 promoter by an AA, yeast cells expressing *URA3* cannot grow in media supplemented with 5-Fluoroorotic acid (5-FOA). Hence, we selectively inhibit the growth of yeast cells expressing auto-activators and thus minimizing the amount of false-positive hits. Here, we have demonstrated that auto-activators can be successfully removed from a *Marchantia polymorpha* cDNA library using *pGAL2-URA3* and 5-FOA treatment, in liquid and solid-grown cultures. Furthermore, since *URA3* can also serve as a marker for uracil autotrophy, we propose that our approach is a valuable addition to any large-scale Y2H screen.
