## Supplementary material for "Removing auto-activators from yeast-two-hybrid assays by conditional negative selection": Table S1

### Sheet: Sheet1
Table S1. Best BLAST hits of the five AAs to the Marchantia proteome.
AA1
Description	Max Score	Total Score	Query Cover	E value	% Identity	Accession
hypothetical protein AXG93_4019s1130 [Marchantia polymorpha subsp. ruderalis]	47	47	0.12	3e-06	100	OAE33604.1
hypothetical protein MARPO_0107s0034 [Marchantia polymorpha]	47	47	0.12	3e-06	100	PTQ31767.1
hypothetical protein MARPO_0197s0017 [Marchantia polymorpha]	28.5	28.5	0.17	3.8	51.52	PTQ27481.1
hypothetical protein AXG93_1953s1010 [Marchantia polymorpha subsp. ruderalis]	28.5	28.5	0.17	3.8	51.52	OAE23143.1
hypothetical protein MARPO_0197s0017 [Marchantia polymorpha]	28.5	28.5	0.17	4.1	51.52	PTQ27474.1
hypothetical protein MARPO_0197s0017 [Marchantia polymorpha]	28.5	28.5	0.17	4.7	51.52	PTQ27476.1
hypothetical protein AXG93_2139s1360 [Marchantia polymorpha subsp. ruderalis]	28.1	28.1	0.09	5.1	38.89	OAE33583.1
constitutive expression of PR protein [Marchantia polymorpha]	28.1	28.1	0.09	5.1	38.89	APT68002.1
AA2
hypothetical protein MARPO_0055s0078 [Marchantia polymorpha]	672	672	0.75	0	94.01	PTQ37815.1
hypothetical protein AXG93_1160s1020 [Marchantia polymorpha subsp. ruderalis]	673	673	0.8	0	89.08	OAE21746.1
hypothetical protein MARPO_0030s0083 [Marchantia polymorpha]	358	358	0.72	1e-119	53.03	PTQ42346.1
hypothetical protein AXG93_4697s1290 [Marchantia polymorpha subsp. Ruderalis]	357	357	0.72	5e-119	53.03	OAE22492.1
AA3
hypothetical protein MARPO_0101s0042 [Marchantia polymorpha]	433	433	0.7	1e-148	95.82	PTQ32251.1
hypothetical protein AXG93_939s1110 [Marchantia polymorpha subsp. ruderalis]	432	432	0.7	2e-148	95.47	OAE21604.1
hypothetical protein AXG93_2789s1260 [Marchantia polymorpha subsp. ruderalis]	29.3	29.3	0.09	7.3	39.02	OAE29216.1
hypothetical protein MARPO_0191s0001 [Marchantia polymorpha]	29.3	29.3	0.09	7.5	39.02	PTQ27581.1
hypothetical protein AXG93_4448s1340 [Marchantia polymorpha subsp. ruderalis]	28.9	28.9	0.12	8.1	32.2	OAE18699.1
AA4
hypothetical protein MARPO_0101s0042 [Marchantia polymorpha]	432	432	0.69	2e-148	95.82	PTQ32251.1
hypothetical protein AXG93_939s1110 [Marchantia polymorpha subsp. ruderalis]	432	432	0.69	3e-148	95.47	OAE21604.1
hypothetical protein AXG93_2789s1260 [Marchantia polymorpha subsp. ruderalis]	29.3	29.3	0.09	8.2	39.02	OAE29216.1
hypothetical protein MARPO_0191s0001 [Marchantia polymorpha]	29.3	29.3	0.09	8.8	39.02	PTQ27581.1
hypothetical protein AXG93_4448s1340 [Marchantia polymorpha subsp. ruderalis]	28.9	28.9	0.12	8.6	32.2	OAE18699.1
AA5
hypothetical protein AXG93_4751s1100 [Marchantia polymorpha subsp. ruderalis]	479	479	0.74	2e-170	99.67	OAE19205.1
